# Transcriptomic atlas of the morphologic development of the fungal pathogen *Coccidioides* reveals key phase-enriched transcripts

**DOI:** 10.1101/2024.10.13.618122

**Authors:** Christina M. Homer, Mark Voorhies, Keith Walcott, Elena Ochoa, Anita Sil

## Abstract

*Coccidioides spp*. are highly understudied but significant dimorphic fungal pathogens that can infect both immunocompetent and immunocompromised people. In the environment, they grow as multicellular filaments (hyphae) that produce vegetative spores called arthroconidia. Upon inhalation by mammals, arthroconidia undergo a process called spherulation. They enlarge and undergo numerous nuclear divisions to form a spherical structure, and then internally segment until the spherule is filled with multiple cells called endospores. Mature spherules rupture and release endospores, each of which can form another spherule, in a process thought to facilitate dissemination. Spherulation is unique to *Coccidioides* and its molecular determinants remain largely unknown. Here, we report the first high-density transcriptomic analyses of *Coccidioides* development, defining morphology-dependent transcripts and those whose expression is regulated by Ryp1, a major regulator required for spherulation and virulence. Of approximately 9000 predicted transcripts, we discovered 273 transcripts with consistent spherule-associated expression, 82 of which are *RYP1*-dependent, a set likely to be critical for *Coccidioides* virulence. ChIP-Seq revealed 2 distinct regulons of Ryp1, one shared between hyphae and spherules and the other unique to spherules. Spherulation regulation was elaborate, with the majority of 227 predicted transcription factors in *Coccidioides* displaying spherule-enriched expression. We identified provocative targets, including 20 transcripts whose expression is endospore-enriched and 14 putative secreted effectors whose expression is spherule-enriched, of which 6 are secreted proteases. To highlight the utility of these data, we selected a cluster of *RYP1*-dependent, arthroconidia-associated transcripts and found that they play a role in arthroconidia cell wall biology, demonstrating the power of this resource in illuminating *Coccidioides* biology and virulence.
