## Supplemental Table 9 for "Transcriptomic atlas of the morphologic development of the fungal pathogen *Coccidioides* reveals key phase-enriched transcripts"

### Sheet: Sheet1
RYP1-responsive at the following timepoint	Arth	8h Spher	D1 Spher	D2 Spher	D3 Spher	D4 Spher	D5 Spher	D6 Spher	8h Hyph	D1 Hyph	D2 Hyph	D3 Hyph	D6 Hyph
D8B26_005432/33	N	N	N	+	+	N	+	N	N	N	N	N	-
D8B26_005434	N	N	-	+	N	N	N	N	N	N	N	N	N
D8B26_005435	N	-	-	+	+	+	+	+	N	N	+	+	N
D8B26_005436	N	-	N	+	+	N	N	N	N	N	N	N	+
D8B26_005437	-	N	N	N	N	+	+	+	-	N	N	N	N
D8B26_005438	-	-	N	-	N	+	+	N	-	N	N	N	N
"-" means transcript in ryp1∆ > transcript in WT
"+" means transcript in WT > transcript in ryp1∆
