## Supplemental Table 4 for "Transcriptomic atlas of the morphologic development of the fungal pathogen *Coccidioides* reveals key phase-enriched transcripts"

### Sheet: Sheet1
	# of MACS peaks			# genes with peaks in promoters			# of genes with peaks in promoters in 2/3 reps
Sample	Rep1	Rep2	Rep3	Rep1	Rep2	Rep3
WT_arth	51	100	93	5	8	6	2
WT_8h_Spher	20	24	149	1	8	42	5
WT_8h_Hyph	24	103	356	2	14	84	6
WT_D1_Spher	942	659	1087	1059	719	1070	660
WT_D1_Hyph	5	1142	6	2	702	2	2
WT_D2_Spher	3923	3958	3688	4780	4808	4475	3711
WT_D2_Hyph	576	406	314	700	433	361	404
WT_D4_Spher	3913	2590	2175	4718	3011	2558	2466
WT_D4_Hyph	700	1936	1671	718	2399	2057	1642
Ryp1_Arth	2585	43	458	1306	4	159	127
Ryp1_D1_Spher	425	136	83	310	14	7	2
Ryp1_D1_Hyph	147	583	121	16	465	11	2
							​
