## Supplemental Table 1 for "Transcriptomic atlas of the morphologic development of the fungal pathogen *Coccidioides* reveals key phase-enriched transcripts"

### Sheet: Sheet1
Nucleic acid name	Sequence
Primer 1	5' CTCCTAACTCTCTACGGATTAAGCTACAGTCATCTACCCTGGCCGCGCTGGCGTAAGCTCCCTAATTGGC 3'
Primer 2	5' TCAAGCCTACTAGTCGATTGCGGGGAAAAGTTTCGGGATGTGTGCTGCATGAGCCAAGAGCGGATTCCTC 3'
Primer 3	5' CTCCTAACTCTCTACGGATT 3'
Primer 4	5' TCAAGCCTACTAGTCGATTG 3'
Primer 5	5' AACTTGACCCTGCTCCTTGG 3'
Primer 6	5' ACCATCGGCGCAGCTATTTA 3'
Primer 7	5' AAAGAGCAGGGAAGTCAGGC 3'
Primer 8	5' CTCGGAGGGCGAAGAATCTC 3'
Primer 9	5' ATGGGTAACGGCACTACAGC 3'
Primer 10	5' TGAGGATGACCAGGGAGAGG 3'
Primer 11	5' AAGCTGCGATGAAGTGGGAA 3'
Primer 12	5' GGAATGGCTAGATTAAACTTGCG 3'
Primer 13	5' GCCTCCGAAAGTGTGAAACAC 3'
Primer 14	5' CGGGGATTCCCAATACGAGG 3'
Primer 15	5' CGGGGATTCCCAATACGAGG 3'
Primer 16	5' GGCTCCAGATAGGTGTGGTAGA 3'
Primer 17	5' TGTGTGTGTTGGGAGGATGGG 3'
Primer 18	5' ATGTTTATCAATGGGTCGTTCC 3'
Primer 19	5' TGGTTCCAACGCTCCTTTC 3'
Crispr Alt-R crRNA 1	5’ CATCTACCCTGGCCGCGCTG 3’
Crispr Alt-R crRNA 2	5’ TTTCGGGATGTGTGCTGCAT 3’
Crispr Alt-R crRNA 3	5' CGTGGACGTATCGTCATGTG 3'
Crispr Alt-R crRNA 4	5' GAAAAAGGGGAACGGCGAAA 3'
Crispr Alt-R crRNA 5	5' CGTGGACGTATCGTCATGTG 3'
DitCluster Repair Template	5'-aatctccggggagcgtggtgcatcctcggacatgcaaaaatccggggctatcaaaaccaacgcacccttttaaccagttagtggatgcgtggacgtatcgGCGTAAGCTCCCTAATTGGCCCATCCGGCATCTGTAGGGCGTCCAAATATCGTGCCTCTCCTGCTTTGCCCGGTGTATGAAACCGGAAAGGCCGCTCAGGAGCTGGCCAGCGGCGCAGACCGGGAACACAAGCTGGCAGTCGACCCATCCGGTGCTCTGCACTCGACCTGCTGAGGTCCCTCAGTCCCTGGTAGGCAGCTTTGCCCCGTCTGTCCGCCCGGTGTGTCGGCGGGGTTGACAAGGTCGTTGCGTCAGTCCAACATTTGTTGCCATATTTTCCTGCTCTCCCCACCAGC…
DitClusterSmall Repair Cassette	5'-aatctccggggagcgtggtgcatcctcggacatgcaaaaatccggggctatcaaaaccaacgcacccttttaaccagttagtggatgcgtggacgtatcgGCGTAAGCTCCCTAATTGGCCCATCCGGCATCTGTAGGGCGTCCAAATATCGTGCCTCTCCTGCTTTGCCCGGTGTATGAAACCGGAAAGGCCGCTCAGGAGCTGGCCAGCGGCGCAGACCGGGAACACAAGCTGGCAGTCGACCCATCCGGTGCTCTGCACTCGACCTGCTGAGGTCCCTCAGTCCCTGGTAGGCAGCTTTGCCCCGTCTGTCCGCCCGGTGTGTCGGCGGGGTTGACAAGGTCGTTGCGTCAGTCCAACATTTGTTGCCATATTTTCCTGCTCTCCCCACCAGC…
